# Towards optimizing diversifying base editors for high-throughput studies of single- nucleotide variants

**DOI:** 10.1101/2024.11.18.621003

**Authors:** Carley I Schwartz, Nathan S Abell, Amy Li, Aradhana, Josh Tycko, Alisa Truong, Stephen B Montgomery, Gaelen T Hess

**Author notes:** These authors contributed equally to this work (Carley I Schwartz, Nathan S Abell).

## Abstract

Determining the phenotypic effects of single nucleotide variants is critical for understanding the genome and interpreting clinical sequencing results. Base editors, including diversifying base editors that create C>N mutations, are potent tools for installing point mutations in mammalian genomes and studying their effect on cellular function. Numerous base editor options are available for such studies, but little information exists on how the composition of the editor (deaminase, recruitment method, and fusion architecture) affects editing. To address this knowledge gap, the effect of various design features, such as deaminase recruitment and delivery method (electroporation or lentiviral transduction), on editing was assessed across ∼200 synthetic target sites. The direct fusion of a hyperactive variant of activation-induced cytidine deaminase to the N-terminus of dCas9 (DivA-BE) produced the highest editing efficiency, ∼4-fold better than the previous CRISPR-X method. Additionally, DivA-BE mutagenized the DNA strand that anneals to the targeting sgRNA to create G>N mutations, which were absent when the deaminase was fused to the C-terminus of dCas9. The DivA-BE editors efficiently diversified their target sites, an ideal characteristic for discovering functional variants. These and other findings provide a comprehensive analysis of how design features influence the activity of several popular base editors.
