## Supplementary Table S2 for "Towards optimizing diversifying base editors for high-throughput studies of single- nucleotide variants"

### Sheet: Oligonucleotides
Cloning sgRNA-Target Site Library
Name	Description	Sequence
oGH1834	OligoChipAmpPrimer_For	CGTTCTAAACGGCTAGATGC
oGH1849	OligoChipAmpPrimer_Rev	AGTCTGTCTTTCCCCTTTCC
oGH915	CX_Loci Insert For	ACGTCACGTCTCGgttttagagctaggcc
oGH1001	tracr UMI Rev	ACCTGCGCGTCTCAGATCNNNNNNNcAAAAAAAgcaccgactcggtg
Preparation of Sequencing Library
Forward Primer Mix
Name	Description	Sequence
oGH840.1	CX_Sensor_Common_Pool.1	aatgatacggcgaccaccgagatctacacACACTCTTTCCCTACACGACGCTCTTCCGATCTAGCTAGCGCCgcttagcgccctc
oGH840.2	CX_Sensor_Common_Pool.2	aatgatacggcgaccaccgagatctacacACACTCTTTCCCTACACGACGCTCTTCCGATCTGCTAGCGCCgcttagcgccctc
oGH840.3	CX_Sensor_Common_Pool.3	aatgatacggcgaccaccgagatctacacACACTCTTTCCCTACACGACGCTCTTCCGATCTCTAGCGCCgcttagcgccctc
oGH840.4	CX_Sensor_Common_Pool.4	aatgatacggcgaccaccgagatctacacACACTCTTTCCCTACACGACGCTCTTCCGATCTTAGCGCCgcttagcgccctc
oGH840.5	CX_Sensor_Common_Pool.5	aatgatacggcgaccaccgagatctacacACACTCTTTCCCTACACGACGCTCTTCCGATCTAGCGCCgcttagcgccctc
oGH840.6	CX_Sensor_Common_Pool.6	aatgatacggcgaccaccgagatctacacACACTCTTTCCCTACACGACGCTCTTCCGATCTGCGCCgcttagcgccctc
Reverse Barcoded Primers
Name	Description	Sequence
oGH841	CX_Sensor_TruSeq_Ind1	caagcagaagacggcatacgagatCGTGATGGCCGCGTCCatatcttGTGGAAAGGACGAAACACCg
oGH842	CX_Sensor_TruSeq_Ind2	caagcagaagacggcatacgagatACATCGGGCCGCGTCCatatcttGTGGAAAGGACGAAACACCg
oGH843	CX_Sensor_TruSeq_Ind3	caagcagaagacggcatacgagatGCCTAAGGCCGCGTCCatatcttGTGGAAAGGACGAAACACCg
oGH844	CX_Sensor_TruSeq_Ind6	caagcagaagacggcatacgagatATTGGCGGCCGCGTCCatatcttGTGGAAAGGACGAAACACCg
oGH1057	CX_Sensor_TruSeq_Ind4	caagcagaagacggcatacgagatTGGTCAGGCCGCGTCCatatcttGTGGAAAGGACGAAACACCg
oGH1058	CX_Sensor_TruSeq_Ind5	caagcagaagacggcatacgagatCACTGTGGCCGCGTCCatatcttGTGGAAAGGACGAAACACCg
oGH1059	CX_Sensor_TruSeq_Ind7	caagcagaagacggcatacgagatGATCTGGGCCGCGTCCatatcttGTGGAAAGGACGAAACACCg
oGH1060	CX_Sensor_TruSeq_Ind8	caagcagaagacggcatacgagatTCAAGTGGCCGCGTCCatatcttGTGGAAAGGACGAAACACCg
oGH1061	CX_Sensor_TruSeq_Ind9	caagcagaagacggcatacgagatCTGATCGGCCGCGTCCatatcttGTGGAAAGGACGAAACACCg
oGH1062	CX_Sensor_TruSeq_Ind10	caagcagaagacggcatacgagatTAGCTTGGCCGCGTCCatatcttGTGGAAAGGACGAAACACCg
oGH1063	CX_Sensor_TruSeq_Ind11	caagcagaagacggcatacgagatGTAGCCGGCCGCGTCCatatcttGTGGAAAGGACGAAACACCg
oGH1064	CX_Sensor_TruSeq_Ind12	caagcagaagacggcatacgagatTACAAGGGCCGCGTCCatatcttGTGGAAAGGACGAAACACCg
oGH1273	CX_Sensor_TruSeq_Ind13	caagcagaagacggcatacgagatTTGACTGGCCGCGTCCatatcttGTGGAAAGGACGAAACACCg
oGH1274	CX_Sensor_TruSeq_Ind27	caagcagaagacggcatacgagatAGGAATGGCCGCGTCCatatcttGTGGAAAGGACGAAACACCg
oGH1275	CX_Sensor_TruSeq_Ind15	caagcagaagacggcatacgagatTGACATGGCCGCGTCCatatcttGTGGAAAGGACGAAACACCg
oGH1276	CX_Sensor_TruSeq_Ind16	caagcagaagacggcatacgagatGGACGGGGCCGCGTCCatatcttGTGGAAAGGACGAAACACCg
oGH1277	CX_Sensor_TruSeq_Ind29	caagcagaagacggcatacgagatTAGTTGGGCCGCGTCCatatcttGTGGAAAGGACGAAACACCg
oGH1278	CX_Sensor_TruSeq_Ind30	caagcagaagacggcatacgagatCCGGTGGGCCGCGTCCatatcttGTGGAAAGGACGAAACACCg
oGH1279	CX_Sensor_TruSeq_Ind42	caagcagaagacggcatacgagatCGATTAGGCCGCGTCCatatcttGTGGAAAGGACGAAACACCg
oGH1280	CX_Sensor_TruSeq_Ind45	caagcagaagacggcatacgagatGAATGAGGCCGCGTCCatatcttGTGGAAAGGACGAAACACCg
oGH1281	CX_Sensor_TruSeq_Ind44	caagcagaagacggcatacgagatATTATAGGCCGCGTCCatatcttGTGGAAAGGACGAAACACCg
oGH1282	CX_Sensor_TruSeq_Ind17	caagcagaagacggcatacgagatCTCTACGGCCGCGTCCatatcttGTGGAAAGGACGAAACACCg
oGH1283	CX_Sensor_TruSeq_Ind23	caagcagaagacggcatacgagatCCACTCGGCCGCGTCCatatcttGTGGAAAGGACGAAACACCg
oGH1284	CX_Sensor_TruSeq_Ind19	caagcagaagacggcatacgagatTTTCACGGCCGCGTCCatatcttGTGGAAAGGACGAAACACCg
oGH1289	CX_Sensor_TruSeq_Ind20	caagcagaagacggcatacgagatGGCCACGGCCGCGTCCatatcttGTGGAAAGGACGAAACACCg
oGH1290	CX_Sensor_TruSeq_Ind21	caagcagaagacggcatacgagatCGAAACGGCCGCGTCCatatcttGTGGAAAGGACGAAACACCg
oGH1291	CX_Sensor_TruSeq_Ind31	caagcagaagacggcatacgagatATCGTGGGCCGCGTCCatatcttGTGGAAAGGACGAAACACCg
oGH1292	CX_Sensor_TruSeq_Ind32	caagcagaagacggcatacgagatTGAGTGGGCCGCGTCCatatcttGTGGAAAGGACGAAACACCg
oGH1293	CX_Sensor_TruSeq_Ind39	caagcagaagacggcatacgagatGTATAGGGCCGCGTCCatatcttGTGGAAAGGACGAAACACCg
oGH1294	CX_Sensor_TruSeq_Ind40	caagcagaagacggcatacgagatTCTGAGGGCCGCGTCCatatcttGTGGAAAGGACGAAACACCg
oGH1480	CX_Sensor_TruSeq_Ind14	caagcagaagacggcatacgagatGGAACTGGCCGCGTCCatatcttGTGGAAAGGACGAAACACCg
oGH1481	CX_Sensor_TruSeq_Ind18	caagcagaagacggcatacgagatGCGGACGGCCGCGTCCatatcttGTGGAAAGGACGAAACACCg
oGH1482	CX_Sensor_TruSeq_Ind25	caagcagaagacggcatacgagatATCAGTGGCCGCGTCCatatcttGTGGAAAGGACGAAACACCg
oGH1483	CX_Sensor_TruSeq_Ind28	caagcagaagacggcatacgagatCTTTTGGGCCGCGTCCatatcttGTGGAAAGGACGAAACACCg
oGH1484	CX_Sensor_TruSeq_Ind34	caagcagaagacggcatacgagatGCCATGGGCCGCGTCCatatcttGTGGAAAGGACGAAACACCg
oGH1485	CX_Sensor_TruSeq_Ind37	caagcagaagacggcatacgagatATTCCGGGCCGCGTCCatatcttGTGGAAAGGACGAAACACCg
Custom Sequencing Primers
Name	Description	Sequence
oGH778	CX_Sensor_Index1_SeqPrimer	GTTTCGTCCTTTCCACaagatatGGACGCGGCC
oGH779	CX_Sensor_Read2_SeqPrimer	CGCGTCCatatcttGTGGAAAGGACGAAACACCg

### Sheet: Plasmids
Name	Description	Length	Addgene	Sequence
pGH643	hu6-BsmBI-MS2_sgRNA-Ef1a-puroR-T2A-mCherry-wPRE	11049	230834	gtcgacggatcgggagatctcccgatcccctatggtgcactctcagtacaatctgctctgatgccgcatagttaagccagtatctgctccctgcttgtgtgttggaggtcgctgagtagtgcgcgagcaaaatttaagctacaacaaggcaaggcttgaccgacaattgcatgaagaatctgcttagggttaggcgttttgcgctgcttcgcgatgtacgggccagatatacgcgttgacattgattattgactagttattaatagtaatcaattacggggtcattagttcatagcccatatatggagttccgcgttacataacttacggtaaatggcccgcctggctgaccgcccaacgacccccgcccattgacgtcaataatgacgtatgttccca…
pGH483	Ef1a-dCas9-T2A-tagBFP-wPRE	14212	230835	gtcgacggatcgggagatctcccgatcccctatggtgcactctcagtacaatctgctctgatgccgcatagttaagccagtatctgctccctgcttgtgtgttggaggtcgctgagtagtgcgcgagcaaaatttaagctacaacaaggcaaggcttgaccgacaattgcatgaagaatctgcttagggttaggcgttttgcgctgcttcgcgatgtacgggccagatatacgcgttgacattgattattgactagttattaatagtaatcaattacggggtcattagttcatagcccatatatggagttccgcgttacataacttacggtaaatggcccgcctggctgaccgcccaacgacccccgcccattgacgtcaataatgacgtatgttccca…
pGH518	Ef1a-MS2-AID*-T2A-GFP-wPRE	11078	230836	gtcgacggatcgggagatctcccgatcccctatggtgcactctcagtacaatctgctctgatgccgcatagttaagccagtatctgctccctgcttgtgtgttggaggtcgctgagtagtgcgcgagcaaaatttaagctacaacaaggcaaggcttgaccgacaattgcatgaagaatctgcttagggttaggcgttttgcgctgcttcgcgatgtacgggccagatatacgcgttgacattgattattgactagttattaatagtaatcaattacggggtcattagttcatagcccatatatggagttccgcgttacataacttacggtaaatggcccgcctggctgaccgcccaacgacccccgcccattgacgtcaataatgacgtatgttccca…
pGH907	Ef1a-MS2-AIDDead-T2A-GFP-wPRE	11078	230837	gtcgacggatcgggagatctcccgatcccctatggtgcactctcagtacaatctgctctgatgccgcatagttaagccagtatctgctccctgcttgtgtgttggaggtcgctgagtagtgcgcgagcaaaatttaagctacaacaaggcaaggcttgaccgacaattgcatgaagaatctgcttagggttaggcgttttgcgctgcttcgcgatgtacgggccagatatacgcgttgacattgattattgactagttattaatagtaatcaattacggggtcattagttcatagcccatatatggagttccgcgttacataacttacggtaaatggcccgcctggctgaccgcccaacgacccccgcccattgacgtcaataatgacgtatgttccca…
pGH484	Ef1a-AID*-dCas9-T2A-tagBFP-wPRE	14794	230838	gtcgacggatcgggagatctcccgatcccctatggtgcactctcagtacaatctgctctgatgccgcatagttaagccagtatctgctccctgcttgtgtgttggaggtcgctgagtagtgcgcgagcaaaatttaagctacaacaaggcaaggcttgaccgacaattgcatgaagaatctgcttagggttaggcgttttgcgctgcttcgcgatgtacgggccagatatacgcgttgacattgattattgactagttattaatagtaatcaattacggggtcattagttcatagcccatatatggagttccgcgttacataacttacggtaaatggcccgcctggctgaccgcccaacgacccccgcccattgacgtcaataatgacgtatgttccca…
pGH880	Ef1a-dCas9-AID*-T2A-tagBFP-wPRE	14812	230839	gtcgacggatcgggagatctcccgatcccctatggtgcactctcagtacaatctgctctgatgccgcatagttaagccagtatctgctccctgcttgtgtgttggaggtcgctgagtagtgcgcgagcaaaatttaagctacaacaaggcaaggcttgaccgacaattgcatgaagaatctgcttagggttaggcgttttgcgctgcttcgcgatgtacgggccagatatacgcgttgacattgattattgactagttattaatagtaatcaattacggggtcattagttcatagcccatatatggagttccgcgttacataacttacggtaaatggcccgcctggctgaccgcccaacgacccccgcccattgacgtcaataatgacgtatgttccca…
pGH896	Ef1a-DivA-BE-T2A-tagBFP-wPRE	14749	230840	gtcgacggatcgggagatctcccgatcccctatggtgcactctcagtacaatctgctctgatgccgcatagttaagccagtatctgctccctgcttgtgtgttggaggtcgctgagtagtgcgcgagcaaaatttaagctacaacaaggcaaggcttgaccgacaattgcatgaagaatctgcttagggttaggcgttttgcgctgcttcgcgatgtacgggccagatatacgcgttgacattgattattgactagttattaatagtaatcaattacggggtcattagttcatagcccatatatggagttccgcgttacataacttacggtaaatggcccgcctggctgaccgcccaacgacccccgcccattgacgtcaataatgacgtatgttccca…
pGH897	Ef1a-nDivA-BE-T2A-tagBFP-wPRE	14749	230841	gtcgacggatcgggagatctcccgatcccctatggtgcactctcagtacaatctgctctgatgccgcatagttaagccagtatctgctccctgcttgtgtgttggaggtcgctgagtagtgcgcgagcaaaatttaagctacaacaaggcaaggcttgaccgacaattgcatgaagaatctgcttagggttaggcgttttgcgctgcttcgcgatgtacgggccagatatacgcgttgacattgattattgactagttattaatagtaatcaattacggggtcattagttcatagcccatatatggagttccgcgttacataacttacggtaaatggcccgcctggctgaccgcccaacgacccccgcccattgacgtcaataatgacgtatgttccca…
pGH916	Ef1a-DivA-BE3-T2A-tagBFP-wPRE	14959	230842	gtcgacggatcgggagatctcccgatcccctatggtgcactctcagtacaatctgctctgatgccgcatagttaagccagtatctgctccctgcttgtgtgttggaggtcgctgagtagtgcgcgagcaaaatttaagctacaacaaggcaaggcttgaccgacaattgcatgaagaatctgcttagggttaggcgttttgcgctgcttcgcgatgtacgggccagatatacgcgttgacattgattattgactagttattaatagtaatcaattacggggtcattagttcatagcccatatatggagttccgcgttacataacttacggtaaatggcccgcctggctgaccgcccaacgacccccgcccattgacgtcaataatgacgtatgttccca…
pGH915	Ef1a-BE3-T2A-tagBFP-wPRE	15106	230843	gtcgacggatcgggagatctcccgatcccctatggtgcactctcagtacaatctgctctgatgccgcatagttaagccagtatctgctccctgcttgtgtgttggaggtcgctgagtagtgcgcgagcaaaatttaagctacaacaaggcaaggcttgaccgacaattgcatgaagaatctgcttagggttaggcgttttgcgctgcttcgcgatgtacgggccagatatacgcgttgacattgattattgactagttattaatagtaatcaattacggggtcattagttcatagcccatatatggagttccgcgttacataacttacggtaaatggcccgcctggctgaccgcccaacgacccccgcccattgacgtcaataatgacgtatgttccca…
pGH905	Ef1a-PmCDA1-BE3-T2A-tagBFP-wPRE	15043	230844	gtcgacggatcgggagatctcccgatcccctatggtgcactctcagtacaatctgctctgatgccgcatagttaagccagtatctgctccctgcttgtgtgttggaggtcgctgagtagtgcgcgagcaaaatttaagctacaacaaggcaaggcttgaccgacaattgcatgaagaatctgcttagggttaggcgttttgcgctgcttcgcgatgtacgggccagatatacgcgttgacattgattattgactagttattaatagtaatcaattacggggtcattagttcatagcccatatatggagttccgcgttacataacttacggtaaatggcccgcctggctgaccgcccaacgacccccgcccattgacgtcaataatgacgtatgttccca…
pGH720	Ef1a-ABE7.10-T2A-tagBFP-wPRE	15352	230845	gtcgacggatcgggagatctcccgatcccctatggtgcactctcagtacaatctgctctgatgccgcatagttaagccagtatctgctccctgcttgtgtgttggaggtcgctgagtagtgcgcgagcaaaatttaagctacaacaaggcaaggcttgaccgacaattgcatgaagaatctgcttagggttaggcgttttgcgctgcttcgcgatgtacgggccagatatacgcgttgacattgattattgactagttattaatagtaatcaattacggggtcattagttcatagcccatatatggagttccgcgttacataacttacggtaaatggcccgcctggctgaccgcccaacgacccccgcccattgacgtcaataatgacgtatgttccca…
pGH941	Ef1a-DivA-BE-T2A-GFP-wPRE	14777	230846	gtcgacggatcgggagatctcccgatcccctatggtgcactctcagtacaatctgctctgatgccgcatagttaagccagtatctgctccctgcttgtgtgttggaggtcgctgagtagtgcgcgagcaaaatttaagctacaacaaggcaaggcttgaccgacaattgcatgaagaatctgcttagggttaggcgttttgcgctgcttcgcgatgtacgggccagatatacgcgttgacattgattattgactagttattaatagtaatcaattacggggtcattagttcatagcccatatatggagttccgcgttacataacttacggtaaatggcccgcctggctgaccgcccaacgacccccgcccattgacgtcaataatgacgtatgttccca…
pGH125	Ef1a-dCas9-T2A-BlastR-wPRE	13905	85417	GACATTGATTATTGACTAGTTATTAATAGTAATCAATTACGGGGTCATTAGTTCATAGCCCATATATGGAGTTCCGCGTTACATAACTTACGGTAAATGGCCCGCCTGGCTGACCGCCCAACGACCCCCGCCCATTGACGTCAATAATGACGTATGTTCCCATAGTAACGCCAATAGGGACTTTCCATTGACGTCAATGGGTGGAGTATTTACGGTAAACTGCCCACTTGGCAGTACATCAAGTGTATCATATGCCAAGTACGCCCCCTATTGACGTCAATGACGGTAAATGGCCCGCCTGGCATTATGCCCAGTACATGACCTTATGGGACTTTCCTACTTGGCAGTACATCTACGTATTAGTCATCGCTATTACCATGGTGATGCGGTTTTGGCAGT…
pGH335	Ef1a-MS2-AID*-T2A-HygroR-wPRE	11382	85406	GTCGACGGATCGGGAGATCTCCCGATCCCCTATGGTGCACTCTCAGTACAATCTGCTCTGATGCCGCATAGTTAAGCCAGTATCTGCTCCCTGCTTGTGTGTTGGAGGTCGCTGAGTAGTGCGCGAGCAAAATTTAAGCTACAACAAGGCAAGGCTTGACCGACAATTGCATGAAGAATCTGCTTAGGGTTAGGCGTTTTGCGCTGCTTCGCGATGTACGGGCCAGATATACGCGTTGACATTGATTATTGACTAGTTATTAATAGTAATCAATTACGGGGTCATTAGTTCATAGCCCATATATGGAGTTCCGCGTTACATAACTTACGGTAAATGGCCCGCCTGGCTGACCGCCCAACGACCCCCGCCCATTGACGTCAATAATGACGTATGTTCCCA…
pGH183	Ef1a-MS2-AIDDead-T2A-HygroR-wPRE	11382	85414	gtcgacggatcgggagatctcccgatcccctatggtgcactctcagtacaatctgctctgatgccgcatagttaagccagtatctgctccctgcttgtgtgttggaggtcgctgagtagtgcgcgagcaaaatttaagctacaacaaggcaaggcttgaccgacaattgcatgaagaatctgcttagggttaggcgttttgcgctgcttcgcgatgtacgggccagatatacgcgttgacattgattattgactagttattaatagtaatcaattacggggtcattagttcatagcccatatatggagttccgcgttacataacttacggtaaatggcccgcctggctgaccgcccaacgacccccgcccattgacgtcaataatgacgtatgttccca…
pGH389	Ef1a-AID*-dCas9-T2A-BlastR-wPRE	14487	230847	gtcgacggatcgggagatctcccgatcccctatggtgcactctcagtacaatctgctctgatgccgcatagttaagccagtatctgctccctgcttgtgtgttggaggtcgctgagtagtgcgcgagcaaaatttaagctacaacaaggcaaggcttgaccgacaattgcatgaagaatctgcttagggttaggcgttttgcgctgcttcgcgatgtacgggccagatatacgcgttgacattgattattgactagttattaatagtaatcaattacggggtcattagttcatagcccatatatggagttccgcgttacataacttacggtaaatggcccgcctggctgaccgcccaacgacccccgcccattgacgtcaataatgacgtatgttccca…
pGH385	Ef1a-dCas9-AID*-T2A-BlastR-wPRE	14505	230848	gtcgacggatcgggagatctcccgatcccctatggtgcactctcagtacaatctgctctgatgccgcatagttaagccagtatctgctccctgcttgtgtgttggaggtcgctgagtagtgcgcgagcaaaatttaagctacaacaaggcaaggcttgaccgacaattgcatgaagaatctgcttagggttaggcgttttgcgctgcttcgcgatgtacgggccagatatacgcgttgacattgattattgactagttattaatagtaatcaattacggggtcattagttcatagcccatatatggagttccgcgttacataacttacggtaaatggcccgcctggctgaccgcccaacgacccccgcccattgacgtcaataatgacgtatgttccca…
pGH810	Ef1a-DivA-BE-T2A-BlastR-wPRE	14442	230849	gtcgacggatcgggagatctcccgatcccctatggtgcactctcagtacaatctgctctgatgccgcatagttaagccagtatctgctccctgcttgtgtgttggaggtcgctgagtagtgcgcgagcaaaatttaagctacaacaaggcaaggcttgaccgacaattgcatgaagaatctgcttagggttaggcgttttgcgctgcttcgcgatgtacgggccagatatacgcgttgacattgattattgactagttattaatagtaatcaattacggggtcattagttcatagcccatatatggagttccgcgttacataacttacggtaaatggcccgcctggctgaccgcccaacgacccccgcccattgacgtcaataatgacgtatgttccca…
pGH811	Ef1a-nDivA-BE-T2A-BlastR-wPRE	14442	230850	gtcgacggatcgggagatctcccgatcccctatggtgcactctcagtacaatctgctctgatgccgcatagttaagccagtatctgctccctgcttgtgtgttggaggtcgctgagtagtgcgcgagcaaaatttaagctacaacaaggcaaggcttgaccgacaattgcatgaagaatctgcttagggttaggcgttttgcgctgcttcgcgatgtacgggccagatatacgcgttgacattgattattgactagttattaatagtaatcaattacggggtcattagttcatagcccatatatggagttccgcgttacataacttacggtaaatggcccgcctggctgaccgcccaacgacccccgcccattgacgtcaataatgacgtatgttccca…
pGH394	Ef1a-rAPOBEC1-dCas9-T2A-BlastR-wPRE	14589	230851	gtcgacggatcgggagatctcccgatcccctatggtgcactctcagtacaatctgctctgatgccgcatagttaagccagtatctgctccctgcttgtgtgttggaggtcgctgagtagtgcgcgagcaaaatttaagctacaacaaggcaaggcttgaccgacaattgcatgaagaatctgcttagggttaggcgttttgcgctgcttcgcgatgtacgggccagatatacgcgttgacattgattattgactagttattaatagtaatcaattacggggtcattagttcatagcccatatatggagttccgcgttacataacttacggtaaatggcccgcctggctgaccgcccaacgacccccgcccattgacgtcaataatgacgtatgttccca…
pGH401	Ef1a-rAPOBEC1-nCas9-T2A-BlastR-wPRE	14589	230852	gtcgacggatcgggagatctcccgatcccctatggtgcactctcagtacaatctgctctgatgccgcatagttaagccagtatctgctccctgcttgtgtgttggaggtcgctgagtagtgcgcgagcaaaatttaagctacaacaaggcaaggcttgaccgacaattgcatgaagaatctgcttagggttaggcgttttgcgctgcttcgcgatgtacgggccagatatacgcgttgacattgattattgactagttattaatagtaatcaattacggggtcattagttcatagcccatatatggagttccgcgttacataacttacggtaaatggcccgcctggctgaccgcccaacgacccccgcccattgacgtcaataatgacgtatgttccca…
pGH397	Ef1a-AID*-n'Cas9-T2A-BlastR-wPRE	14487	230853	gtcgacggatcgggagatctcccgatcccctatggtgcactctcagtacaatctgctctgatgccgcatagttaagccagtatctgctccctgcttgtgtgttggaggtcgctgagtagtgcgcgagcaaaatttaagctacaacaaggcaaggcttgaccgacaattgcatgaagaatctgcttagggttaggcgttttgcgctgcttcgcgatgtacgggccagatatacgcgttgacattgattattgactagttattaatagtaatcaattacggggtcattagttcatagcccatatatggagttccgcgttacataacttacggtaaatggcccgcctggctgaccgcccaacgacccccgcccattgacgtcaataatgacgtatgttccca…
pGH398	Ef1a-rAPOBEC1-n'Cas9-T2A-BlastR-wPRE	14589	230854	gtcgacggatcgggagatctcccgatcccctatggtgcactctcagtacaatctgctctgatgccgcatagttaagccagtatctgctccctgcttgtgtgttggaggtcgctgagtagtgcgcgagcaaaatttaagctacaacaaggcaaggcttgaccgacaattgcatgaagaatctgcttagggttaggcgttttgcgctgcttcgcgatgtacgggccagatatacgcgttgacattgattattgactagttattaatagtaatcaattacggggtcattagttcatagcccatatatggagttccgcgttacataacttacggtaaatggcccgcctggctgaccgcccaacgacccccgcccattgacgtcaataatgacgtatgttccca…
pGH912	Ef1a-DivA-BE3-T2A-BlastR-wPRE	14652	230855	gtcgacggatcgggagatctcccgatcccctatggtgcactctcagtacaatctgctctgatgccgcatagttaagccagtatctgctccctgcttgtgtgttggaggtcgctgagtagtgcgcgagcaaaatttaagctacaacaaggcaaggcttgaccgacaattgcatgaagaatctgcttagggttaggcgttttgcgctgcttcgcgatgtacgggccagatatacgcgttgacattgattattgactagttattaatagtaatcaattacggggtcattagttcatagcccatatatggagttccgcgttacataacttacggtaaatggcccgcctggctgaccgcccaacgacccccgcccattgacgtcaataatgacgtatgttccca…
pGH911	Ef1a-BE3-T2A-BlastR-wPRE	14799	230856	gtcgacggatcgggagatctcccgatcccctatggtgcactctcagtacaatctgctctgatgccgcatagttaagccagtatctgctccctgcttgtgtgttggaggtcgctgagtagtgcgcgagcaaaatttaagctacaacaaggcaaggcttgaccgacaattgcatgaagaatctgcttagggttaggcgttttgcgctgcttcgcgatgtacgggccagatatacgcgttgacattgattattgactagttattaatagtaatcaattacggggtcattagttcatagcccatatatggagttccgcgttacataacttacggtaaatggcccgcctggctgaccgcccaacgacccccgcccattgacgtcaataatgacgtatgttccca…
pGH903	Ef1a-PmCDA1-BE3-T2A-BlastR-wPRE	14736	230857	gtcgacggatcgggagatctcccgatcccctatggtgcactctcagtacaatctgctctgatgccgcatagttaagccagtatctgctccctgcttgtgtgttggaggtcgctgagtagtgcgcgagcaaaatttaagctacaacaaggcaaggcttgaccgacaattgcatgaagaatctgcttagggttaggcgttttgcgctgcttcgcgatgtacgggccagatatacgcgttgacattgattattgactagttattaatagtaatcaattacggggtcattagttcatagcccatatatggagttccgcgttacataacttacggtaaatggcccgcctggctgaccgcccaacgacccccgcccattgacgtcaataatgacgtatgttccca…
