## Supplementary Table S3 for "Towards optimizing diversifying base editors for high-throughput studies of single- nucleotide variants"

### Sheet: Sheet1
Name	Delivery	Plasmids (Resistance)
Parent	Transient	None
dCas9;MS2-AID* (CRISPR-X)	Transient	pGH483 (tagBFP);pGH518 (GFP)
dCas9;MS2-AIDDead	Transient	pGH483 (tagBFP);pGH907 (GFP)
AID*-dCas9	Transient	pGH484 (tagBFP)
dCas9-AID*	Transient	pGH880 (tagBFP)
DivA-BE (AID**-dCas9)	Transient	pGH896 (tagBFP)
nDivA-BE (AID**-nCas9)	Transient	pGH897 (tagBFP)
DivA-BE3 (AID**-BE3)	Transient	pGH916 (tagBFP)
BE3	Transient	pGH915 (tagBFP)
PmCDA1-BE3	Transient	pGH905 (tagBFP)
ABE7.10	Transient	pGH720 (tagBFP)
ABE7.10;MS2-AID	Transient	pGH720 (tagBFP);pGH518 (GFP)
ABE7.10;DivA-BE	Transient	pGH720 (tagBFP);pGH941 (GFP)
ABE7.10;DivA-BE;Sequential	Transient	pGH720 (tagBFP);pGH941 (GFP)
Parent	Integrated	None
dCas9;MS2-AID* (CRISPR-X)	Integrated	pGH125 (BlastR);pGH335 (HygroR)
dCas9;MS2-AIDDead	Integrated	pGH125 (BlastR);pGH183 (HygroR)
AID*-dCas9	Integrated	pGH389 (BlastR)
dCas9-AID*	Integrated	pGH385 (BlastR)
DivA-BE (AID**-dCas9)	Integrated	pGH810 (BlastR)
nDivA-BE (AID**-nCas9)	Integrated	pGH811 (BlastR)
rAPOBEC1-dCas9	Integrated	pGH394 (BlastR)
rAPOBEC1-nCas9	Integrated	pGH401 (BlastR)
AID*-n'Cas9	Integrated	pGH397 (BlastR)
rAPOBEC1-n'Cas9	Integrated	pGH398 (BlastR)
DivA-BE3 (AID**-BE3)	Integrated	pGH912 (BlastR)
BE3	Integrated	pGH911 (BlastR)
PmCDA1-BE3	Integrated	pGH903 (BlastR)
